# Natural variation in Arabidopsis responses to *Plasmodiophora brassicae* reveals an essential role for RPB1

**DOI:** 10.1101/2022.10.06.511079

**Authors:** Juan Camilo Ochoa, Soham Mukhopadhyay, Tomasz Bieluszewski, Malgorzata Jedryczka, Robert Malinowski, William Truman

## Abstract

Despite the identification of clubroot resistance genes in various Brassica crops our understanding of the genetic basis of immunity to *Plasmodiophora brassicae* infection in the model plant *Arabidopsis thaliana* remains limited. To address this issue we performed a screen of 142 natural accessions and identified 11 clubroot resistant Arabidopsis lines. Genome wide association analysis identified several genetic loci significantly linked with resistance. Three genes from two of these loci were targeted for deletion by CRISPR/Cas9 mutation in resistant accessions Est-1 and Uod-1. Deletion of *Resistance to Plasmodiophora brassicae 1* (*RPB1*) rendered both lines susceptible to the *P. brassicae* pathotype P1+. Further analysis of *rpb1* knock-out Est-1 and Uod-1 lines showed that the RPB1 protein is required for activation of downstream defence responses, such as the expression of phytoalexin biosynthesis gene *CYP71A13*. RPB1 has no known functional domains or homology to previously characterised proteins. The clubroot susceptible Arabidopsis accession Col-0 lacks a functional *RPB1* gene; when Col-0 is transformed with *RPB1* expression driven by its native promoter it is capable of activating *RPB1* expression in response to infection but this is not sufficient to confer resistance. Constitutive over-expression of *RPB1* in Col-0 leads to drastically reduced growth and activation of stress-responsive genes. Furthermore, we found that transient expression of *RPB1* in *Nicotiana tabacum* induced programmed cell death in leaves. We conclude that RPB1 is a critical component of the defence response to *P. brassicae* infection in Arabidopsis, acting downstream of pathogen recognition but required for the elaboration of effective resistance.
