## Supplemental Table 1 for "Natural variation in Arabidopsis responses to *Plasmodiophora brassicae* reveals an essential role for RPB1"

### Sheet: Sheet1
Supplemental Table 1: Phenotype data for Arabidopsis accessions infected with P. brassicae.
Accession name	NASC seed stock ID	Accession genome code	Disease Index score	number of plants for width measurements and disease index scoring	mean gall width (mm)	S.E. gall width (mm)	number of DNA extractions for qPCR	mean qPCR measurement diff CP (Pb18S - AtSK11) log2	S.E. qPCR (Pb18S - AtSK11) log2
Kas-1	N22638	7183	97.5	30	4.61937	0.222787	10	8.3315	0.128165
Col-0	N22625	6909	96.6667	30	4.5389	0.190924	10	8.009	0.171888
Sq-8	N22601	6967	96.4286	21	3.53781	0.169017	7	7.74643	0.0650801
HR-5	N22596	6924	94.4444	18	3.2745	0.208845	6	8.15083	0.164542
Ws-2	N22659	6981	94.1667	30	3.74367	0.126988	10	8.1707	0.120609
Zdr-6	N22589	6985	93.75	12	3.24025	0.276139	4	7.48375	0.1025
Cvi-0	N22614	6911	93.3333	15	3.32667	0.230719	7	7.92929	0.153575
Ws-0	N22623	6980	93.0556	18	3.22894	0.239396	6	7.70333	0.139427
Gu-0	N22617	6922	92.8571	21	3.48633	0.201471	7	7.56429	0.100673
Mh-0	N76550	7255	92.8571	21	3.18381	0.189341	7	8.14714	0.19347
Rsch-4	N77222	7322	92.8571	21	4.02114	0.222204	7	7.30143	0.0939481
Fr-2	N76489	7133	92.7083	24	3.61808	0.211855	8	7.7825	0.149802
Nd-1	N22619	6942	92.7083	24	3.68879	0.179248	8	7.255	0.147054
No-0	N77128	7273	92.7083	24	3.22475	0.206457	8	7.53875	0.152576
Ta-0	N76608	7349	92.7083	24	3.93254	0.221559	8	7.30938	0.187272
Got-22	N22609	6920	92.3913	23	3.52443	0.185172	8	8.08437	0.108927
Kyoto	N76535	7207	92.3913	23	3.17335	0.147555	8	7.865	0.200184
Gel-1	N76492	7143	91.6667	21	3.67333	0.196247	7	7.43	0.0939007
Ren-1	N22610	6959	91.6667	12	3.13208	0.257824	4	7.825	0.11
Spr1-6	N22583	6965	91.6667	24	3.22917	0.164675	8	7.17875	0.172988
An-1	N22626	6898	90.4762	21	2.93424	0.191739	7	7.79	0.0689794
Kn-0	N76969	7186	90.4762	21	3.6039	0.183349	7	7.80786	0.0972366
Lp2-6	N22595	7521	90.2778	18	3.481	0.220251	7	7.71429	0.134686
Stiav-1	N77279	9728	90.2778	18	3.28667	0.182166	6	7.39083	0.160708
Kondara	N22651	6929	89.5833	24	3.593	0.188666	8	7.79937	0.106736
Ler-1	N22618	6932	89.5833	24	2.85162	0.169156	8	7.68812	0.168555
Lz-0	N22615	6936	89.5833	24	3.29771	0.196163	8	6.80625	0.138287
Wu-0	N28838	7415	89.5833	24	2.9055	0.148462	8	7.67338	0.145451
Kz-1	N22606	6930	89.2857	21	3.13876	0.159306	7	7.32357	0.124731
UduI 1-11	N78774	6296	89.2857	21	3.47924	0.176606	7	7.63714	0.102215
La-0	N76538	7209	88.8889	18	3.33811	0.210689	6	7.41417	0.152212
Li-2:1	N78261	7223	88.5417	24	3.09017	0.200348	8	7.35375	0.185149
Omo2-3	N22585	7519	88.5417	24	2.70396	0.156233	8	7.81212	0.0851555
Bur-0	N22656	7058	88.0952	21	3.53929	0.257839	7	8.06357	0.200875
Ei-2	N22616	6915	88.0952	21	3.92595	0.236461	7	7.71643	0.167605
Ler-0	N77020	7213	88.0952	21	2.52214	0.13214	7	7.45643	0.105171
Pog-0	N78300	7306	88.0952	21	3.28943	0.240038	7	7.98571	0.0694984
Sorbo	N22653	6963	88.0952	21	3.53152	0.164786	7	7.94	0.0716924
Can-0	N78418	7063	87.5	12	2.40483	0.186687	4	7.57775	0.05275
IP-Adc-5	N799182	9513	87.5	18	3.83956	0.323291	6	7.2225	0.143889
Mr-0	N22640	7522	87.5	18	2.50167	0.136697	8	7.77938	0.0829695
Ms-0	N22655	6938	87.5	24	2.60837	0.117048	8	7.38875	0.246143
Sakhdara	N22652	6962	87.5	12	3.59733	0.370354	4	7.8775	0.05625
Yo-0	N22624	7416	87.5	18	3.00067	0.215525	6	7.79	0.147276
NFA-8	N22598	6944	87.037	27	3.12385	0.159579	9	7.24722	0.239488
Fei-0	N22645	9941	86.9048	21	3.46629	0.266662	7	7.99714	0.122186
Borky1	N77612	428	86.6667	30	2.97133	0.11947	10	7.831	0.304284
Lp2-2	N22594	7520	86.4583	24	3.53975	0.2658	8	7.67063	0.214096
Pro-0	N22649	8213	86.4583	24	2.91208	0.131654	8	9.87771	0.141313
Mz-0	N22636	6940	85.7143	21	2.93914	0.177911	7	8.26	0.16565
Ra-0	N22632	6958	85.7143	21	2.61362	0.144001	7	7.03714	0.0786159
Bay-0	N22633	6899	85.4167	24	2.88579	0.122199	8	7.71438	0.177228
Knox-18	N22567	6928	85.4167	12	2.74117	0.191001	4	8.38792	0.1275
Smolj-1	N77256	9718	85.4167	24	3.35967	0.204055	8	7.31175	0.14781
Spr1-2	N22582	6964	85.4167	12	3.21725	0.411348	4	7.87917	0.14375
Ull2-3	N22587	6973	85.4167	24	3.25875	0.187911	8	7.7625	0.192758
Is-0	N78904	8312	85	30	2.6682	0.135732	10	7.943	0.432028
Mt-0	N22642	6939	84.7222	18	2.7655	0.175814	6	7.39333	0.116546
C24	N22620	6906	84.5238	21	2.71781	0.135524	7	8.00571	0.13108
NFA-10	N22599	6943	84.5238	21	2.95262	0.131027	7	7.93029	0.134107
Tamm-2	N22604	6968	84.5238	21	2.54314	0.132057	7	7.22286	0.169353
Ak-1	N76431	6987	84.375	24	2.87308	0.170881	8	7.65	0.250231
Altai-5	N76433	9758	84.375	24	2.50025	0.110574	8	7.52313	0.219554
Bor-1	N22590	5837	84.375	24	3.96367	0.329187	8	7.80875	0.253794
Fab-2	N22576	6917	84.375	24	2.48046	0.136479	7	7.09286	0.203015
Se-0	N22646	6961	84.375	24	2.78025	0.175415	8	7.10875	0.115606
Ull2-5	N22586	6974	84.375	24	2.46708	0.129583	8	7.78562	0.192345
DraIV 2-9	N76818	5907	83.3333	21	3.12414	0.140715	7	7.27214	0.122848
Halca-1	N76909	9732	83.3333	12	3.43725	0.20033	4	6.915	0.17625
IP-Bus-0	N799207	9830	83.3333	21	3.15786	0.188189	7	7.19786	0.124047
IP-Mah-6	N77063	9906	83.3333	9	2.70067	0.191908	3	7.75833	0.0793857
Nok-3	N22643	6945	83.3333	21	3.14757	0.222941	7	7.57357	0.118648
Po-0	N28648	Not used 7308	83.3333	24	2.82062	0.139276	8	7.03312	0.099243
Ren-11	N22611	6960	83.3333	21	2.91471	0.132853	7	7.80529	0.121528
Rmx-A180	N22569	7525	83.3333	24	3.123	0.214408	8	7.23187	0.151405
Wei-0	N22622	6979	83.3333	21	2.80938	0.149625	7	6.88714	0.0486539
Na-1	N76558	8343	82.5	30	2.69527	0.117909	10	6.8605	0.22077
Br-0	N22628	6904	82.2917	24	4.01446	0.272894	8	7.73625	0.210358
CIBC-17	N22603	6907	82.2917	24	3.46767	0.232284	8	7.65562	0.183246
CIBC-5	N22602	6908	82.2917	24	2.74208	0.15151	8	8.10375	0.233328
Wt-5	N22637	6982	82.1429	21	2.70914	0.125745	7	7.61286	0.0898744
Qui-0	N76417	9949	81.25	24	2.57083	0.128573	8	7.13625	0.175129
Var2-1	N22580	7516	81.25	24	1.78446	0.0714054	8	7.48125	0.189995
Rmx-A02	N22568	7524	80.9524	21	2.94443	0.181388	7	7.00071	0.0701706
Uk-3	N78777	10022	80.9524	21	2.61557	0.120941	7	7.60643	0.141554
Eden-2	N22573	6913	80.8333	30	1.9534	0.125969	10	8.01667	0.267903
Knox-10	N22566	6927	80.2083	24	2.82013	0.161907	8	7.28637	0.164414
Pi-0	N76572	7298	80.2083	24	2.63621	0.133124	8	7.17937	0.184931
Sf-2	N77247	7328	80.2083	24	2.51429	0.112308	8	6.32063	0.13355
Rak-2	N77201	8365	79.7619	21	2.92314	0.151999	7	7.64714	0.274926
Van-0	N22627	7383	79.7619	21	2.25019	0.113917	7	7.55643	0.108104
Wa-1	N22644	7394	79.7619	21	2.71905	0.128601	7	6.99714	0.108161
Gr-1	N76496	430	79.1667	30	2.6961	0.133497	10	7.7405	0.287047
IP-Moj-0	N77105	9869	79.1667	12	2.13792	0.120071	4	7.5	0.05625
IP-Piq-0	N799297	9883	79.1667	30	2.50597	0.129633	10	7.87	0.286814
Lov-5	N22575	6046	79.1667	12	2.27425	0.183881	4	7.57375	0.5
Omo2-1	N22584	7518	79.1667	12	2.00858	0.180428	4	7.13625	0.23125
OOE3-2	N78941	15593	79.1667	24	2.91071	0.166127	8	7.03187	0.24624
Pna-10	N22571	7526	79.1667	24	2.531	0.136726	8	7.00475	0.178092
Zu-0	N28846	7417	78.7037	27	2.39037	0.0925391	9	7.44	0.249837
Ts-1	N22647	6970	78.125	24	2.47396	0.119341	8	7.90813	0.170926
Ts-5	N22648	6971	78.125	24	2.27296	0.0994077	8	6.94388	0.218303
Wil-2	N78856	7413	78.125	24	2.67583	0.107196	8	7.37313	0.191519
Sq-1	N22600	6966	77.5	30	3.4026	0.217026	10	7.9805	0.253623
Zdr-1	N28844	6984	77.381	21	2.67481	0.136333	7	7.33	0.137722
IP-Orb-10	N799289	9565	77.0833	12	2.157	0.261904	4	6.93875	0.24
IP-Rib-1	N799316	9890	76.3889	18	2.87078	0.148945	6	6.73	0.138913
Ct-1	N22639	7067	76.1905	21	2.12986	0.110821	7	7.30071	0.124115
Pu2-7	N22592	6956	76.1905	21	2.20181	0.089389	7	7.05	0.0488647
Ga-0	N22634	6919	76.0417	24	2.67846	0.136046	8	7.31375	0.146121
Gy-0	N22631	8214	76.0417	24	2.0895	0.137808	8	7.55438	0.133283
Bor-4	N22591	6903	75	21	2.75929	0.129527	7	7.61429	0.285992
Dem-4	N76794	8233	75	21	2.55943	0.0818688	7	7.32143	0.124054
Er-0	N76483	7125	75	21	2.54714	0.110529	7	7.33429	0.175306
Oy-0	N22658	7288	75	24	2.12192	0.0817014	8	7.1075	0.125297
Uod-7	N22613	6976	75	24	2.49696	0.102688	8	6.85213	0.115864
Est	N76485	7127	73.9583	24	2.42654	0.119526	8	7.33812	0.148805
Lov-1	N22574	6043	73.9583	24	2.22992	0.0810885	8	6.69775	0.199589
Tamm-27	N22605	6969	73.9583	24	2.34454	0.105173	8	7.4975	0.238147
RRS-7	N22564	7514	73.8095	21	2.56524	0.137789	7	7.54143	0.210923
LL-0	N22650	6933	72.9167	24	2.00275	0.0847984	8	7.22125	0.190316
Adam-1	N76645	9609	72.619	21	2.65567	0.155193	7	7.63214	0.089846
Hi-0	N76921	8304	72.5	30	2.41953	0.0934987	10	7.6035	0.421766
Pna-17	N22570	7523	72.5	20	2.16545	0.148633	7	7.41514	0.127626
Edi-0	N22657	7111	72.2222	9	2.22856	0.0909064	3	6.415	0.401258
RRS-10	N22565	7515	71.875	24	2.50783	0.120441	8	7.02312	0.15222
Var2-6	N22581	7517	70.8333	6	1.485	0.255212	2	6.9325	0.896258
Cnt-1	N78206	7064	65	30	2.0523	0.0835059	10	6.89892	0.47989
Dolna-1-39	N76804	9711	64.5833	12	2.18217	0.0927191	4	7.9875	0.10625
Abd-0	N76429	6986	60.4167	24	1.89096	0.107986	8	6.88188	0.190597
Kz-9	N22607	6931	54.1667	24	1.80992	0.0798982	8	6.86775	0.204162
Bil-7	N22579	6901	53.125	24	1.79537	0.0890852	8	5.59812	0.165857
Durh-1	N76477	7107	48.3333	30	1.13057	0.0375731	10	4.6575	0.342375
Tsu-1	N22641	6972	48.3333	30	1.9796	0.0783673	10	5.082	0.37558
Mrk-0	N22635	6937	45.8333	6	1.86167	0.150416	2	4.9075	0.125511
HR-10	N22597	6923	45	30	1.53067	0.0542823	10	5.406	0.279942
N13	N22621	7438	43.75	12	1.69858	0.0905797	4	5.59125	0.1375
Tsu-0	N77389	7373	42.5	30	2.04297	0.0727836	10	4.336	0.488572
Uod-1	N22612	6975	38.3333	30	1.21913	0.0463482	9	3.68694	0.330057
Pu2-23	N22593	6951	36.6667	30	1.83373	0.0658622	10	4.82867	0.464953
Fab-4	N22577	6918	33.3333	12	1.38508	0.0440357	4	2.02125	0.5675
Est-1	N22629	6916	31.6667	30	1.7062	0.074146	10	2.85	0.595363
