## Supplemental Table 2 for "Natural variation in Arabidopsis responses to *Plasmodiophora brassicae* reveals an essential role for RPB1"

### Sheet: Sheet1
Table S2. Mutations generated in RAC1.
Name	Background	Impact on RAC1 gene model AT1G31540.2 (5422 bp)	Impact on RAC1 protein AT1G31540.2 (1161 aa)
rac1-1	Uod-1	c.277_278insT, c.278_321del, c.325G>A	p.(Asn93Ile fs*95)
rac1-2	Uod-1	c.188del, c.313_343del	p.(Lys63Argfs*90)
rac1-3	Uod-1	c.188insA, c.294_318del	p.(Glu64Glyfs*84)
rac1-4	Est-1	c.145_316del	p.(Glu49Leufs*52)
rac1-5	Est-1	c.188_311del	p.(Lys63Argfs*68)
rac1-6	Est-1	c.220A>C, c.294_315del	p.(Pro99Leufs*102)
