## Supplemental Table 3 for "Natural variation in Arabidopsis responses to *Plasmodiophora brassicae* reveals an essential role for RPB1"

### Sheet: Sheet1
Supplemental Table 3: Primers used in this study
qPCR pathogen quantification
Name	Target	Usage	Sequence (5' - 3')
AtSK11_F	AtSK11, AT5G26751	qPCR host DNA quantification	CTTATCGGATTTCTCTATGTTTGGC
AtSK11_R	AtSK11, AT5G26751	qPCR host DNA quantification	GAGCTCCTGTTTATTTAACTTGTACATACC
Pb18S_F	Pb18S ENSRNAT00050137123	qPCR P. brassicae DNA quantification	AAACAACGAGTCAGCTTGAATGC
Pb18S_R	Pb18S ENSRNAT00050137123	qPCR P. brassicae DNA quantification	AGGACTTGGCTGCGGATCAC
RT-qPCR gene expression
Name	Target	Usage	Sequence (5' - 3')
RT_VAB1_F	VAB1, AT1G76030	normalisation gene for RT-qPCR	TGGACATTGCTCCGTATCTTC
RT_VAB1_R	VAB1, AT1G76030	normalisation gene for RT-qPCR	TCGATAAGATAACCTCCATTACCTC
RT_AT3G48140_F	AT3G48140	normalisation gene for RT-qPCR	TTGTTCGCTGCTACCGGAGTTG
RT_AT3G48140_R	AT3G48140	normalisation gene for RT-qPCR	CCTGTTCTCCTTGGTGCATCTGAC
RT_ACT2_F	ACTIN2, AT3G18780	normalisation gene for RT-qPCR	AGTGTCTGGATCGGTGGTTC
RT_ACT2_R	ACTIN2, AT3G18780	normalisation gene for RT-qPCR	CCCCAGCTTTTTAAGCCTTT
RT_RPB1_F	RPB1	RT-qPCR	GGTTTAGTCCCAAGGCTCATT
RT_RPB1_R	RPB1	RT-qPCR	GAGAGCCAGATAAACCAGAGAAG
RT_RPB1_alt_F	RPB1 transcript outside of knock-out deletion	RT-qPCR	TGAGTGTGAGATGAAGGTTAATGTA
RT_RPB1_alt_R	RPB1 transcript outside of knock-out deletion	RT-qPCR	TTCTTCCACATCATCTAGTTACCAA
RT_RL4_F	RPB1-like-4	RT-qPCR	CCTCCGAGTCACCGAAATAAA
RT_RL4_R	RPB1-like-4	RT-qPCR	TGGGAGAAACAATGGAGATGAG
RT_RAC1_F	RAC1, AT1G31540	RT-qPCR	AGCCGAAGAAGGTAATAAAGGG
RT_RAC1_R	RAC1, AT1G31540	RT-qPCR	CTTCGTGCTTCTCTCAGTTTCTA
RT_WIP2_F	WIP2, AT4G05070	RT-qPCR	GTGAGAGGCTGAGGCAAG
RT_WIP2_R	WIP2, AT4G05070	RT-qPCR	TCAACCAGATCTAACAAGATCCC
RT_AT4G05071_F	AT4G05071	RT-qPCR	GCCACGTGTCAGTCACTTAT
RT_AT4G05071_R	AT4G05071	RT-qPCR	GAGCCATATGATTTGGGAGGAG
RT_AED1_F	AED1, AT5G10760	RT-qPCR	CGGTGACATACC CGACGATT
RT_AED1_R	AED1, AT5G10760	RT-qPCR	CATTCCCTGCAA ACGCCAAA
RT_CYP71A13_F	CYP71A13, AT2G30770	RT-qPCR	ACGATAAAGCGG ATTTCGTGGA
RT_CYP71A13_R	CYP71A13, AT2G30770	RT-qPCR	GAAGTTGTTGAC GTTCCTCCG
RT_PR5_F	PR5, AT1G75040	RT-qPCR	GAGTGCCTGTGA GAGGTTTAAT
RT_PR5_R	PR5, AT1G75040	RT-qPCR	GTGCTCGTTTCG TCGTCATA
CRISPR/Cas9 gene targetting
Name	Target	Usage	Sequence (5' - 3')
JFL_F		Forward primer to clone gRNAs into the AtU3/U6-cgRNA-pJET1.2 vector	GTTTTAGAGCTAGAAATAGCAAG
gRNA_RAC1_U3	RAC1, AT1G31540	Reverse primers to clone gRNAs targeting RAC1(At1g31540) by mutagenesis into the AtU3/U6-cgRNA-pJET1.2 vector.	TCAAGGAATCCAGGATCGCTGACCCTTGATGCTTTCTATGCA
gRNA_RAC1_U6	RAC1, AT1G31540	Reverse primers to clone gRNAs targeting RAC1(At1g31540) by mutagenesis into the AtU3/U6-cgRNA-pJET1.2 vector.	TGTGGATCCTTCCCAAGTGACAATCACTACTTCGACTCTAGCTGT
gRNA_RPB1_U3	RPB1	Reverse primers to clone gRNAs targeting RPB1 by mutagenesis into the AtU3/U6-cgRNA-pJET1.2 vector.	GTGCCTGTCCACCTCAGTTATGACCCTTGATGCTTTCTATGCA
gRNA_RPB1_U6	RPB1	Reverse primers to clone gRNAs targeting RPB1 by mutagenesis into the AtU3/U6-cgRNA-pJET1.2 vector.	GCGGTGAACCGGTGAAGTTCAATCACTACTTCGACTCTAGCTGT
gRNA_RL4_U3	RPB1-like-4	Reverse primers to clone gRNAs targeting RPB1-like-4 by mutagenesis into the AtU3/U6-cgRNA-pJET1.2 vector.	CCGGTAGTCCGGTACACAGTGACCCTTGATGCTTTCTATGCA
gRNA_RL4_U6	RPB1-like-4	Reverse primers to clone gRNAs targeting RPB1-like-4 by mutagenesis into the AtU3/U6-cgRNA-pJET1.2 vector.	TAGAGGGGCAACGATGAGAGCAATCACTACTTCGACTCTAGCTGT
VRF1		Primers required for amplification of the U3/U6 gRNA cassette from the pJET1.2 vector to clone 2 or 4 gRNAs in tandem into the pICU2:Cas9-dsRED vector by Gibson assembly	ATGTTACTAGATCGGGGATCCGGATGGCTCGAGTTTTCAGC
R2		Primers required for amplification of the U3/U6 gRNA cassette from the pJET1.2 vector to clone 2 or 4 gRNAs in tandem into the pICU2:Cas9-dsRED vector by Gibson assembly	CCATGATTACGCCAAGCTCG
pR2F1		Primers required for amplification of the U3/U6 gRNA cassette from the pJET1.2 vector to clone 2 or 4 gRNAs in tandem into the pICU2:Cas9-dsRED vector by Gibson assembly	CTTGGCGTAATCATGGGGATGGCTCGAGTTTTCAGC
R1VF		Primers required for amplification of the U3/U6 gRNA cassette from the pJET1.2 vector to clone 2 or 4 gRNAs in tandem into the pICU2:Cas9-dsRED vector by Gibson assembly	AGAATTCCCATGGAAGGATCCTCGAGGCTGCAGGAATTCGATATCAAGC
R4F1		Primers required for amplification of the U3/U6 gRNA cassette from the pJET1.2 vector to clone 2 or 4 gRNAs in tandem into the pICU2:Cas9-dsRED vector by Gibson assembly	CTCATGAAAACTACGAGGATGGCTCGAGTTTTCAGC
R3F1		Primers required for amplification of the U3/U6 gRNA cassette from the pJET1.2 vector to clone 2 or 4 gRNAs in tandem into the pICU2:Cas9-dsRED vector by Gibson assembly	CAAGATTTTCAGGCTGGGATGGCTCGAGTTTTCAGC
R3F1		Primers required for amplification of the U3/U6 gRNA cassette from the pJET1.2 vector to clone 2 or 4 gRNAs in tandem into the pICU2:Cas9-dsRED vector by Gibson assembly	CAGCCTGAAAATCTTGAGAGAATAAAAG
R4F1		Primers required for amplification of the U3/U6 gRNA cassette from the pJET1.2 vector to clone 2 or 4 gRNAs in tandem into the pICU2:Cas9-dsRED vector by Gibson assembly	TCGTAGTTTTCATGAGAGTCGATTG
CRISPR/Cas9 mutant genotyping / sequencing
Name	Target	Usage	Sequence (5' - 3')
RAC1_Gen_F	RAC1, AT1G31540	Genotyping and sequencing of putative knock-out lines	ACTTGTGTGGCCGTGATTAA
RAC1_Gen_R	RAC1, AT1G31540	Genotyping and sequencing of putative knock-out lines	CACTTCCTCATCTGTTTGTCTCT
RPB1_Gen_F	RPB1	Genotyping and sequencing of putative knock-out lines	ATGGAGACTGTCTCCGCCG
RPB1_Gen_R	RPB1	Genotyping and sequencing of putative knock-out lines	ACGTCACCGGTGTTATTCTACA
RL4_Gen_F	RPB1-like-4	Genotyping and sequencing of putative knock-out lines	GACAATATAGCCATGTCTTCC
RL4_Gen_R	RPB1-like-4	Genotyping and sequencing of putative knock-out lines	AAAAACACATGATTTTATGCTAT
RPB1 cloning
RPB1_prom_F	CACCGGAAACCCAAATATAAAACCA
RPB1_CDS_F	ATGGAGACTGTCTCCGCCG
RPB1_CDS_R	TTAAACTGGTGGTAACTGAGG
